# Bat anthropogenic roosting ecology influences taxonomic and geographic predictions of viral hosts

**DOI:** 10.1101/2023.12.12.571362

**Authors:** Briana A Betke, Nicole Gottdenker, Lauren Ancel Meyers, Daniel J Becker

**Author notes:** Correspondence to: Briana Betke.

## Abstract

1. The ability of wildlife to live in anthropogenic structures is widely observed across many animal species. As proximity to humans is an important risk factor for pathogen transmission, anthropogenic roosting may have important consequences for predicting the spillover and spillback of viruses. For bats, the influence of roosting in anthropogenic structures on predicting virus hosting ability and diversity is poorly understood. Such information could be useful for optimizing models of virus outcomes to identify species and locations to target for viral discovery at the human–wildlife interface.
2. We integrate novel roosting ecology data into machine learning models to assess the importance of anthropogenic roosting in predicting viral outcomes across bat species. Additionally, we evaluate how this trait affects the prediction of undetected but likely bat host species of viruses.
3. The importance of anthropogenic roosting varies across viral outcomes, being most important for virus hosting ability and less so for zoonotic virus hosting ability, viral family richness, and zoonotic family richness. Across viral outcomes, anthropogenic roosting is less important than human population density but more important than most family, diet, and foraging traits.
4. While model performance was not affected by inclusion of anthropogenic roosting, models with this novel trait extended the list of undetected host species compared to models excluding this trait. Predicted virus host distributions show distinct spatial patterns between anthropogenic and natural roosting bats, with the greatest proportion of likely novel hosts relative to bat species diversity being anthropogenic roosting bats in Asia.
5. *Synthesis and applications*. These findings suggest anthropogenic roosting has a non-trivial role in predicting viral outcomes in bats, specifically for virus hosting ability. Exclusion of this epidemiologically relevant trait could result in underestimation of predicted hosts, particularly in Asia where hotspots of undetected hosts are mostly able to roost in anthropogenic structures. More broadly, these results demonstrate the importance of evaluating the impact of new data on predicting host–pathogen interactions, even for models that already perform well. Such modeling efforts are particularly relevant for assessing spillover or spillback risks at human–wildlife interfaces.
