## Supplementary Tables 1, 3, & 4 for "Bat anthropogenic roosting ecology influences taxonomic and geographic predictions of viral hosts"

### Sheet: Table S1 - Variable Coverage
Variable	Coverage
litters_per_year_n	0.32
adult_body_length_mm	0.42
altitude_breadth_m	0.45
upper_elevation_m	0.53
lower_elevation_m	0.53
litter_size_n	0.55
island_dwelling	0.6
disected_by_mountains	0.6
glaciation	0.6
X30.1_AET_Mean_mm	0.72
X30.2_PET_Mean_mm	0.72
adult_forearm_length_mm	0.76
det_inv	0.76
det_vend	0.76
det_vect	0.76
det_vfish	0.76
det_fruit	0.76
det_nect	0.76
det_seed	0.76
det_diet_breadth_n	0.76
X28.1_Precip_Mean_mm	0.79
X28.2_Temp_Mean_01degC	0.79
Synurbic	0.82
X26.1_GR_Area_km2	0.83
X26.2_GR_MaxLat_dd	0.83
X26.3_GR_MinLat_dd	0.83
X26.4_GR_MidRangeLat_dd	0.83
X26.5_GR_MaxLong_dd	0.83
X26.6_GR_MinLong_dd	0.83
X26.7_GR_MidRangeLong_dd	0.83
X27.1_HuPopDen_Min_n.km2	0.83
X27.2_HuPopDen_Mean_n.km2	0.83
X27.3_HuPopDen_5p_n.km2	0.83
X27.4_HuPopDen_Change	0.83
habitat_breadth_n	0.9
foraging_stratum	0.92
activity_cycle	0.92
Indomalayan	0.92
Neotropical	0.92
Oceanian	0.92
Afrotropical	0.92
Australasian	0.92
Palearctic	0.92
Nearctic	0.92
adult_mass_g	0.94
dphy_invertebrate	0.94
dphy_vertebrate	0.94
dphy_plant	0.94
trophic_level	0.94
category	0.97
population_trend	0.97
cites	1
vcites	1
fam_EMBALLONURIDAE	1
fam_HIPPOSIDERIDAE	1
fam_MINIOPTERIDAE	1
fam_MOLOSSIDAE	1
fam_MORMOOPIDAE	1
fam_NATALIDAE	1
fam_NYCTERIDAE	1
fam_PHYLLOSTOMIDAE	1
fam_PTEROPODIDAE	1
fam_RHINOLOPHIDAE	1
fam_VESPERTILIONIDAE	1

### Sheet: Table S3 - Viral Hosts
species	fam	roost	biogeographical_realm	commonality	citation count
Balantiopteryx plicata	EMBALLONURIDAE	anthropogenic roosting	Neotropical	common	6
Barbastella leucomelas	VESPERTILIONIDAE	anthropogenic roosting	Indomalayan, Palearctic	common	1
Centurio senex	PHYLLOSTOMIDAE	natural roosting	Neotropical	common	1
Chaerephon ansorgei	MOLOSSIDAE	anthropogenic roosting	Afrotropical	common	0
Chaerephon bemmeleni	MOLOSSIDAE	natural roosting	Afrotropical	common	0
Chaerephon bivittatus	MOLOSSIDAE	anthropogenic roosting	Afrotropical	common	1
Chaerephon major	MOLOSSIDAE	anthropogenic roosting	Afrotropical	common	0
Chaerephon nigeriae	MOLOSSIDAE	anthropogenic roosting	Afrotropical	common	1
Chiroderma salvini	PHYLLOSTOMIDAE	anthropogenic roosting	Neotropical	common	0
Chiroderma villosum	PHYLLOSTOMIDAE	anthropogenic roosting	Neotropical	common	5
Choeronycteris mexicana	PHYLLOSTOMIDAE	anthropogenic roosting	Nearctic, Neotropical	common	10
Cloeotis percivali	HIPPOSIDERIDAE	anthropogenic roosting	Afrotropical	common	0
Coelops frithii	HIPPOSIDERIDAE	anthropogenic roosting	Indomalayan	common	1
Corynorhinus rafinesquii	VESPERTILIONIDAE	anthropogenic roosting	Nearctic	common	8
Cynomops paranus	MOLOSSIDAE	missing	Neotropical	common	0
Cynopterus minutus	PTEROPODIDAE	missing	Australasian, Indomalayan	without roosting only	0
Dermanura aztecus	PHYLLOSTOMIDAE	anthropogenic roosting	Neotropical	common	0
Emballonura alecto	EMBALLONURIDAE	anthropogenic roosting	Australasian, Indomalayan	common	0
Emballonura monticola	EMBALLONURIDAE	anthropogenic roosting	Australasian, Indomalayan	with roosting only	1
Enchisthenes hartii	PHYLLOSTOMIDAE	natural roosting	Nearctic, Neotropical	common	2
Epomophorus crypturus	PTEROPODIDAE	natural roosting	Afrotropical	common	1
Epomophorus minimus	PTEROPODIDAE	missing	Afrotropical	common	0
Eptesicus bottae	VESPERTILIONIDAE	anthropogenic roosting	no data	common	2
Eptesicus gobiensis	VESPERTILIONIDAE	anthropogenic roosting	Palearctic	common	0
Eumops dabbenei	MOLOSSIDAE	anthropogenic roosting	Neotropical	common	0
Eumops underwoodi	MOLOSSIDAE	natural roosting	Nearctic, Neotropical	common	0
Falsistrellus tasmaniensis	VESPERTILIONIDAE	anthropogenic roosting	Australasian	common	0
Furipterus horrens	FURIPTERIDAE	natural roosting	Neotropical	common	2
Glyphonycteris sylvestris	PHYLLOSTOMIDAE	natural roosting	Neotropical	common	1
Harpiocephalus harpia	VESPERTILIONIDAE	natural roosting	no data	common	2
Harpiocephalus mordax	VESPERTILIONIDAE	natural roosting	no data	common	0
Hipposideros ater	HIPPOSIDERIDAE	anthropogenic roosting	no data	common	1
Hipposideros speoris	HIPPOSIDERIDAE	anthropogenic roosting	Indomalayan	common	10
Histiotus magellanicus	VESPERTILIONIDAE	natural roosting	Neotropical	common	0
Hylonycteris underwoodi	PHYLLOSTOMIDAE	anthropogenic roosting	Neotropical	common	4
Hypsugo anchietae	VESPERTILIONIDAE	natural roosting	Afrotropical	common	0
Idionycteris phyllotis	VESPERTILIONIDAE	anthropogenic roosting	Nearctic	common	0
Kerivoula lanosa	VESPERTILIONIDAE	natural roosting	Afrotropical	common	0
Kerivoula picta	VESPERTILIONIDAE	anthropogenic roosting	Indomalayan	common	0
Laephotis wintoni	VESPERTILIONIDAE	natural roosting	Afrotropical	common	1
Lavia frons	MEGADERMATIDAE	anthropogenic roosting	Afrotropical	common	2
Lonchophylla mordax	PHYLLOSTOMIDAE	natural roosting	Neotropical	common	2
Lonchophylla thomasi	PHYLLOSTOMIDAE	natural roosting	Neotropical	common	0
Lophostoma silvicolum	PHYLLOSTOMIDAE	natural roosting	Neotropical	common	5
Macrophyllum macrophyllum	PHYLLOSTOMIDAE	anthropogenic roosting	Neotropical	common	4
Micronycteris megalotis	PHYLLOSTOMIDAE	anthropogenic roosting	Neotropical	common	1
Mimetillus moloneyi	VESPERTILIONIDAE	anthropogenic roosting	Afrotropical	common	0
Mimon bennettii	PHYLLOSTOMIDAE	anthropogenic roosting	Neotropical	common	2
Mimon crenulatum	PHYLLOSTOMIDAE	natural roosting	Neotropical	common	4
Miniopterus australis	MINIOPTERIDAE	anthropogenic roosting	Australasian, Indomalayan	common	3
Miniopterus egeri	MINIOPTERIDAE	natural roosting	Afrotropical	common	0
Miniopterus majori	MINIOPTERIDAE	natural roosting	Afrotropical	common	0
Miniopterus medius	MINIOPTERIDAE	natural roosting	Australasian, Indomalayan	common	0
Miniopterus paululus	MINIOPTERIDAE	natural roosting	Australasian, Indomalayan	common	0
Miniopterus petersoni	MINIOPTERIDAE	natural roosting	no data	common	0
Miniopterus tristis	MINIOPTERIDAE	natural roosting	Australasian, Indomalayan	common	0
Molossus aztecus	MOLOSSIDAE	anthropogenic roosting	Neotropical	with roosting only	0
Mops brachypterus	MOLOSSIDAE	anthropogenic roosting	Afrotropical	common	0
Mops congicus	MOLOSSIDAE	natural roosting	Afrotropical	common	0
Mops niveiventer	MOLOSSIDAE	anthropogenic roosting	Afrotropical	common	0
Mops thersites	MOLOSSIDAE	anthropogenic roosting	Afrotropical	common	0
Mormoops megalophylla	MORMOOPIDAE	anthropogenic roosting	Nearctic, Neotropical	common	11
Murina fusca	VESPERTILIONIDAE	missing	Palearctic	common	0
Murina huttoni	VESPERTILIONIDAE	natural roosting	Indomalayan	common	1
Murina tubinaris	VESPERTILIONIDAE	natural roosting	no data	common	0
Myotis aelleni	VESPERTILIONIDAE	anthropogenic roosting	Neotropical	common	1
Myotis aurascens	VESPERTILIONIDAE	anthropogenic roosting	Palearctic	common	0
Myotis bocagii	VESPERTILIONIDAE	natural roosting	Afrotropical	common	0
Myotis formosus	VESPERTILIONIDAE	anthropogenic roosting	no data	common	2
Myotis goudoti	VESPERTILIONIDAE	natural roosting	Afrotropical	common	5
Myotis hajastanicus	VESPERTILIONIDAE	anthropogenic roosting	Palearctic	common	1
Myotis hasseltii	VESPERTILIONIDAE	anthropogenic roosting	Indomalayan	common	0
Myotis melanorhinus	VESPERTILIONIDAE	anthropogenic roosting	Nearctic, Neotropical	common	0
Myotis montivagus	VESPERTILIONIDAE	missing	no data	common	1
Myotis nipalensis	VESPERTILIONIDAE	anthropogenic roosting	Indomalayan, Palearctic	with roosting only	0
Myotis pruinosus	VESPERTILIONIDAE	natural roosting	Palearctic	common	2
Myotis schaubi	VESPERTILIONIDAE	anthropogenic roosting	Palearctic	common	0
Myotis sicarius	VESPERTILIONIDAE	missing	Indomalayan	common	0
Myotis sodalis	VESPERTILIONIDAE	anthropogenic roosting	Nearctic	common	18
Myotis tricolor	VESPERTILIONIDAE	anthropogenic roosting	Afrotropical	common	3
Natalus lanatus	NATALIDAE	anthropogenic roosting	Neotropical	common	0
Natalus mexicanus	NATALIDAE	anthropogenic roosting	Neotropical	common	1
Natalus saturatus	NATALIDAE	missing	Neotropical	common	0
Neoromicia nana	VESPERTILIONIDAE	anthropogenic roosting	Afrotropical	common	5
Neoromicia rendalli	VESPERTILIONIDAE	anthropogenic roosting	Afrotropical	common	1
Noctilio leporinus	NOCTILIONIDAE	anthropogenic roosting	Neotropical	common	20
Nyctalus aviator	VESPERTILIONIDAE	anthropogenic roosting	Palearctic	common	2
Nyctalus furvus	VESPERTILIONIDAE	anthropogenic roosting	Palearctic	common	0
Nyctalus montanus	VESPERTILIONIDAE	anthropogenic roosting	Indomalayan	common	0
Nycteris arge	NYCTERIDAE	anthropogenic roosting	Afrotropical	common	0
Nycteris major	NYCTERIDAE	anthropogenic roosting	Afrotropical	with roosting only	0
Nycteris tragata	NYCTERIDAE	anthropogenic roosting	Indomalayan	common	0
Nyctinomops aurispinosus	MOLOSSIDAE	anthropogenic roosting	Neotropical	common	0
Peropteryx kappleri	EMBALLONURIDAE	anthropogenic roosting	Neotropical	common	4
Phylloderma stenops	PHYLLOSTOMIDAE	missing	Neotropical	common	1
Pipistrellus cadornae	VESPERTILIONIDAE	anthropogenic roosting	Indomalayan	common	0
Pipistrellus deserti	VESPERTILIONIDAE	anthropogenic roosting	Afrotropical, Palearctic	common	0
Pipistrellus javanicus	VESPERTILIONIDAE	anthropogenic roosting	Indomalayan	common	4
Pipistrellus paterculus	VESPERTILIONIDAE	anthropogenic roosting	Indomalayan	with roosting only	0
Pipistrellus rueppellii	VESPERTILIONIDAE	anthropogenic roosting	Afrotropical, Palearctic	common	1
Pipistrellus tenuis	VESPERTILIONIDAE	anthropogenic roosting	Indomalayan	common	1
Platyrrhinus dorsalis	PHYLLOSTOMIDAE	natural roosting	Neotropical	common	1
Platyrrhinus helleri	PHYLLOSTOMIDAE	anthropogenic roosting	Nearctic, Neotropical	common	3
Platyrrhinus vittatus	PHYLLOSTOMIDAE	natural roosting	Neotropical	common	0
Plecotus macrobullaris	VESPERTILIONIDAE	anthropogenic roosting	Palearctic	with roosting only	3
Plecotus ognevi	VESPERTILIONIDAE	anthropogenic roosting	Palearctic	with roosting only	0
Promops centralis	MOLOSSIDAE	natural roosting	Neotropical	common	0
Promops nasutus	MOLOSSIDAE	anthropogenic roosting	Neotropical	common	1
Pteronotus gymnonotus	MORMOOPIDAE	natural roosting	Neotropical	common	2
Pygoderma bilabiatum	PHYLLOSTOMIDAE	anthropogenic roosting	Neotropical	common	1
Rhinolophus bocharicus	RHINOLOPHIDAE	anthropogenic roosting	Palearctic	common	0
Rhinolophus osgoodi	RHINOLOPHIDAE	natural roosting	Palearctic	common	0
Rhinolophus paradoxolophus	RHINOLOPHIDAE	natural roosting	Indomalayan	common	0
Rhinolophus sedulus	RHINOLOPHIDAE	anthropogenic roosting	Indomalayan	common	1
Rhinolophus subbadius	RHINOLOPHIDAE	natural roosting	Indomalayan	common	0
Rhinolophus swinnyi	RHINOLOPHIDAE	anthropogenic roosting	Afrotropical	common	2
Rhinolophus yunanensis	RHINOLOPHIDAE	anthropogenic roosting	Indomalayan	common	0
Rousettus lanosus	PTEROPODIDAE	anthropogenic roosting	Afrotropical	common	2
Saccolaimus peli	EMBALLONURIDAE	natural roosting	Afrotropical	common	0
Scotoecus hirundo	VESPERTILIONIDAE	anthropogenic roosting	Afrotropical	common	1
Scotomanes ornatus	VESPERTILIONIDAE	natural roosting	Indomalayan	common	0
Scotophilus nucella	VESPERTILIONIDAE	missing	Afrotropical	common	0
Scotophilus robustus	VESPERTILIONIDAE	anthropogenic roosting	Afrotropical	common	1
Scotophilus viridis	VESPERTILIONIDAE	natural roosting	Afrotropical	common	0
Scotorepens orion	VESPERTILIONIDAE	anthropogenic roosting	Australasian	common	0
Tadarida aegyptiaca	MOLOSSIDAE	anthropogenic roosting	Afrotropical, Indomalayan, Palearctic	common	2
Tadarida fulminans	MOLOSSIDAE	natural roosting	Afrotropical	common	0
Tadarida latouchei	MOLOSSIDAE	natural roosting	Indomalayan, Palearctic	common	1
Tadarida ventralis	MOLOSSIDAE	anthropogenic roosting	Afrotropical	common	0
Taphozous nudiventris	EMBALLONURIDAE	anthropogenic roosting	Afrotropical, Palearctic	common	7
Thyroptera tricolor	THYROPTERIDAE	natural roosting	Neotropical	common	12
Tonatia bidens	PHYLLOSTOMIDAE	anthropogenic roosting	Neotropical	common	1
Triaenops rufus	HIPPOSIDERIDAE	anthropogenic roosting	Afrotropical, Indomalayan	common	0
Uroderma magnirostrum	PHYLLOSTOMIDAE	natural roosting	Neotropical	common	3
Vespadelus darlingtoni	VESPERTILIONIDAE	anthropogenic roosting	Australasian	common	0

### Sheet: Table S4 - Zoonotic Hosts
species	fam	roost	biogeographical_realm	commonality	citation count
Anoura canishina	PHYLLOSTOMIDAE	natural roosting	no data	common	0
Anoura geoffroyi	PHYLLOSTOMIDAE	natural roosting	Neotropical	common	15
Balantiopteryx plicata	EMBALLONURIDAE	anthropogenic roosting	Neotropical	without roosting only	6
Barbastella leucomelas	VESPERTILIONIDAE	anthropogenic roosting	Indomalayan, Palearctic	common	1
Carollia sowelli	PHYLLOSTOMIDAE	anthropogenic roosting	Neotropical	common	8
Centurio senex	PHYLLOSTOMIDAE	natural roosting	Neotropical	common	1
Chaerephon ansorgei	MOLOSSIDAE	anthropogenic roosting	Afrotropical	without roosting only	0
Chiroderma salvini	PHYLLOSTOMIDAE	anthropogenic roosting	Neotropical	common	0
Chiroderma villosum	PHYLLOSTOMIDAE	anthropogenic roosting	Neotropical	common	5
Choeronycteris mexicana	PHYLLOSTOMIDAE	anthropogenic roosting	Nearctic, Neotropical	common	10
Coelops frithii	HIPPOSIDERIDAE	anthropogenic roosting	Indomalayan	common	1
Corynorhinus rafinesquii	VESPERTILIONIDAE	anthropogenic roosting	Nearctic	common	8
Cynomops planirostris	MOLOSSIDAE	anthropogenic roosting	Neotropical	common	3
Dermanura aztecus	PHYLLOSTOMIDAE	anthropogenic roosting	Neotropical	common	0
Dermanura toltecus	PHYLLOSTOMIDAE	anthropogenic roosting	Neotropical	common	0
Enchisthenes hartii	PHYLLOSTOMIDAE	natural roosting	Nearctic, Neotropical	common	2
Epomophorus crypturus	PTEROPODIDAE	natural roosting	Afrotropical	common	1
Epomophorus gambianus	PTEROPODIDAE	natural roosting	Afrotropical	common	14
Eptesicus bottae	VESPERTILIONIDAE	anthropogenic roosting	no data	common	2
Eptesicus gobiensis	VESPERTILIONIDAE	anthropogenic roosting	Palearctic	common	0
Eptesicus nilssonii	VESPERTILIONIDAE	anthropogenic roosting	Palearctic	common	19
Eumops dabbenei	MOLOSSIDAE	anthropogenic roosting	Neotropical	common	0
Eumops floridanus	MOLOSSIDAE	anthropogenic roosting	Nearctic	with roosting only	0
Eumops underwoodi	MOLOSSIDAE	natural roosting	Nearctic, Neotropical	common	0
Glauconycteris variegata	VESPERTILIONIDAE	anthropogenic roosting	Afrotropical	common	0
Glischropus tylopus	VESPERTILIONIDAE	natural roosting	no data	common	1
Harpiocephalus harpia	VESPERTILIONIDAE	natural roosting	no data	common	2
Harpiocephalus mordax	VESPERTILIONIDAE	natural roosting	no data	common	0
Hipposideros ater	HIPPOSIDERIDAE	anthropogenic roosting	no data	common	1
Hipposideros cineraceus	HIPPOSIDERIDAE	natural roosting	Indomalayan	without roosting only	1
Hipposideros gigas	HIPPOSIDERIDAE	natural roosting	Afrotropical	common	3
Histiotus magellanicus	VESPERTILIONIDAE	natural roosting	Neotropical	common	0
Idionycteris phyllotis	VESPERTILIONIDAE	anthropogenic roosting	Nearctic	common	0
Kerivoula lanosa	VESPERTILIONIDAE	natural roosting	Afrotropical	without roosting only	0
Lavia frons	MEGADERMATIDAE	anthropogenic roosting	Afrotropical	common	2
Leptonycteris yerbabuenae	PHYLLOSTOMIDAE	natural roosting	Nearctic, Neotropical	common	26
Lonchorhina aurita	PHYLLOSTOMIDAE	anthropogenic roosting	Neotropical	common	5
Lophostoma silvicolum	PHYLLOSTOMIDAE	natural roosting	Neotropical	common	5
Macrophyllum macrophyllum	PHYLLOSTOMIDAE	anthropogenic roosting	Neotropical	common	4
Megaderma spasma	MEGADERMATIDAE	anthropogenic roosting	Indomalayan	common	7
Megaerops ecaudatus	PTEROPODIDAE	missing	Indomalayan	common	2
Mimon bennettii	PHYLLOSTOMIDAE	anthropogenic roosting	Neotropical	common	2
Mimon cozumelae	PHYLLOSTOMIDAE	anthropogenic roosting	Neotropical	common	2
Miniopterus aelleni	MINIOPTERIDAE	natural roosting	Afrotropical	common	1
Miniopterus ambohitrensis	MINIOPTERIDAE	natural roosting	Afrotropical	common	1
Miniopterus australis	MINIOPTERIDAE	anthropogenic roosting	Australasian, Indomalayan	common	3
Miniopterus brachytragos	MINIOPTERIDAE	natural roosting	Afrotropical	common	0
Miniopterus egeri	MINIOPTERIDAE	natural roosting	Afrotropical	common	0
Miniopterus fraterculus	MINIOPTERIDAE	anthropogenic roosting	Afrotropical	common	0
Miniopterus griffithsi	MINIOPTERIDAE	natural roosting	Afrotropical	common	0
Miniopterus maghrebensis	MINIOPTERIDAE	natural roosting	Palearctic	common	1
Miniopterus majori	MINIOPTERIDAE	natural roosting	Afrotropical	common	0
Miniopterus newtoni	MINIOPTERIDAE	natural roosting	Afrotropical	common	0
Miniopterus oceanensis	MINIOPTERIDAE	missing	no data	common	0
Miniopterus paululus	MINIOPTERIDAE	natural roosting	Australasian, Indomalayan	common	0
Miniopterus petersoni	MINIOPTERIDAE	natural roosting	no data	common	0
Miniopterus shortridgei	MINIOPTERIDAE	missing	Australasian, Indomalayan	common	0
Miniopterus tristis	MINIOPTERIDAE	natural roosting	Australasian, Indomalayan	common	0
Molossops temminckii	MOLOSSIDAE	anthropogenic roosting	Neotropical	common	4
Mops midas	MOLOSSIDAE	anthropogenic roosting	Afrotropical	common	0
Mormoops megalophylla	MORMOOPIDAE	anthropogenic roosting	Nearctic, Neotropical	common	11
Mormopterus jugularis	MOLOSSIDAE	anthropogenic roosting	Afrotropical	common	2
Murina cyclotis	VESPERTILIONIDAE	natural roosting	Indomalayan	common	1
Murina hilgendorfi	VESPERTILIONIDAE	anthropogenic roosting	Palearctic	common	4
Murina huttoni	VESPERTILIONIDAE	natural roosting	Indomalayan	common	1
Murina tubinaris	VESPERTILIONIDAE	natural roosting	no data	common	0
Myotis aelleni	VESPERTILIONIDAE	anthropogenic roosting	Neotropical	common	1
Myotis altarium	VESPERTILIONIDAE	natural roosting	Indomalayan, Palearctic	common	4
Myotis bechsteinii	VESPERTILIONIDAE	anthropogenic roosting	Palearctic	common	33
Myotis blythii	VESPERTILIONIDAE	anthropogenic roosting	Palearctic	common	16
Myotis bocagii	VESPERTILIONIDAE	natural roosting	Afrotropical	common	0
Myotis bombinus	VESPERTILIONIDAE	anthropogenic roosting	Palearctic	common	4
Myotis brandtii	VESPERTILIONIDAE	anthropogenic roosting	no data	common	24
Myotis capaccinii	VESPERTILIONIDAE	natural roosting	Palearctic	common	13
Myotis elegans	VESPERTILIONIDAE	missing	Neotropical	common	0
Myotis fimbriatus	VESPERTILIONIDAE	natural roosting	no data	common	4
Myotis flavus	VESPERTILIONIDAE	anthropogenic roosting	no data	common	0
Myotis formosus	VESPERTILIONIDAE	anthropogenic roosting	no data	common	2
Myotis goudoti	VESPERTILIONIDAE	natural roosting	Afrotropical	common	5
Myotis ikonnikovi	VESPERTILIONIDAE	anthropogenic roosting	Palearctic	common	4
Myotis keaysi	VESPERTILIONIDAE	anthropogenic roosting	Neotropical	common	2
Myotis macrodactylus	VESPERTILIONIDAE	anthropogenic roosting	Palearctic	common	12
Myotis melanorhinus	VESPERTILIONIDAE	anthropogenic roosting	Nearctic, Neotropical	common	0
Myotis montivagus	VESPERTILIONIDAE	missing	no data	common	1
Myotis muricola	VESPERTILIONIDAE	natural roosting	no data	common	1
Myotis occultus	VESPERTILIONIDAE	anthropogenic roosting	Nearctic, Neotropical	with roosting only	1
Myotis oxyotus	VESPERTILIONIDAE	natural roosting	Neotropical	common	2
Myotis pequinius	VESPERTILIONIDAE	anthropogenic roosting	Palearctic	common	4
Myotis pruinosus	VESPERTILIONIDAE	natural roosting	Palearctic	common	2
Myotis sodalis	VESPERTILIONIDAE	anthropogenic roosting	Nearctic	common	18
Natalus lanatus	NATALIDAE	anthropogenic roosting	Neotropical	common	0
Natalus mexicanus	NATALIDAE	anthropogenic roosting	Neotropical	common	1
Natalus saturatus	NATALIDAE	missing	Neotropical	common	0
Neoromicia matroka	VESPERTILIONIDAE	anthropogenic roosting	Afrotropical	common	1
Neoromicia nana	VESPERTILIONIDAE	anthropogenic roosting	Afrotropical	common	5
Neoromicia tenuipinnis	VESPERTILIONIDAE	anthropogenic roosting	Afrotropical	common	0
Noctilio albiventris	NOCTILIONIDAE	anthropogenic roosting	Neotropical	common	22
Noctilio leporinus	NOCTILIONIDAE	anthropogenic roosting	Neotropical	common	20
Nyctalus aviator	VESPERTILIONIDAE	anthropogenic roosting	Palearctic	common	2
Nyctalus lasiopterus	VESPERTILIONIDAE	anthropogenic roosting	Palearctic	common	10
Nyctalus leisleri	VESPERTILIONIDAE	anthropogenic roosting	Palearctic	common	13
Nycteris macrotis	NYCTERIDAE	anthropogenic roosting	Afrotropical	common	1
Nycticeinops schlieffeni	VESPERTILIONIDAE	anthropogenic roosting	Afrotropical, Palearctic	common	0
Nyctinomops aurispinosus	MOLOSSIDAE	anthropogenic roosting	Neotropical	common	0
Nyctinomops femorosaccus	MOLOSSIDAE	anthropogenic roosting	Nearctic, Neotropical	common	1
Otonycteris hemprichii	VESPERTILIONIDAE	anthropogenic roosting	Afrotropical, Indomalayan, Palearctic	common	7
Phylloderma stenops	PHYLLOSTOMIDAE	missing	Neotropical	common	1
Phyllostomus elongatus	PHYLLOSTOMIDAE	anthropogenic roosting	Neotropical	common	1
Pipistrellus cadornae	VESPERTILIONIDAE	anthropogenic roosting	Indomalayan	common	0
Pipistrellus deserti	VESPERTILIONIDAE	anthropogenic roosting	Afrotropical, Palearctic	common	0
Pipistrellus hesperidus	VESPERTILIONIDAE	anthropogenic roosting	Afrotropical	common	3
Pipistrellus javanicus	VESPERTILIONIDAE	anthropogenic roosting	Indomalayan	common	4
Pipistrellus paterculus	VESPERTILIONIDAE	anthropogenic roosting	Indomalayan	common	0
Pipistrellus pulveratus	VESPERTILIONIDAE	anthropogenic roosting	Indomalayan, Palearctic	common	0
Pipistrellus rueppellii	VESPERTILIONIDAE	anthropogenic roosting	Afrotropical, Palearctic	common	1
Platyrrhinus helleri	PHYLLOSTOMIDAE	anthropogenic roosting	Nearctic, Neotropical	common	3
Platyrrhinus vittatus	PHYLLOSTOMIDAE	natural roosting	Neotropical	common	0
Promops centralis	MOLOSSIDAE	natural roosting	Neotropical	common	0
Promops nasutus	MOLOSSIDAE	anthropogenic roosting	Neotropical	common	1
Pteronotus personatus	MORMOOPIDAE	anthropogenic roosting	Neotropical	common	10
Pygoderma bilabiatum	PHYLLOSTOMIDAE	anthropogenic roosting	Neotropical	common	1
Rhinolophus borneensis	RHINOLOPHIDAE	natural roosting	Indomalayan	common	0
Rhinolophus chaseni	RHINOLOPHIDAE	natural roosting	Indomalayan	common	0
Rhinolophus darlingi	RHINOLOPHIDAE	anthropogenic roosting	Afrotropical	common	1
Rhinolophus fumigatus	RHINOLOPHIDAE	anthropogenic roosting	Afrotropical	common	0
Rhinolophus hildebrandtii	RHINOLOPHIDAE	anthropogenic roosting	Afrotropical	common	3
Rhinolophus luctus	RHINOLOPHIDAE	anthropogenic roosting	Indomalayan	common	2
Rhinolophus megaphyllus	RHINOLOPHIDAE	anthropogenic roosting	Australasian	common	1
Rhinolophus osgoodi	RHINOLOPHIDAE	natural roosting	Palearctic	common	0
Rhinolophus simulator	RHINOLOPHIDAE	anthropogenic roosting	Afrotropical	common	2
Rhinolophus subbadius	RHINOLOPHIDAE	natural roosting	Indomalayan	common	0
Rhinolophus swinnyi	RHINOLOPHIDAE	anthropogenic roosting	Afrotropical	common	2
Rhinolophus trifoliatus	RHINOLOPHIDAE	natural roosting	Indomalayan	common	0
Rhinolophus yunanensis	RHINOLOPHIDAE	anthropogenic roosting	Indomalayan	common	0
Rhinopoma hardwickii	RHINOPOMATIDAE	anthropogenic roosting	Afrotropical, Palearctic	common	5
Rhynchonycteris naso	EMBALLONURIDAE	anthropogenic roosting	Neotropical	common	5
Rousettus lanosus	PTEROPODIDAE	anthropogenic roosting	Afrotropical	common	2
Saccolaimus peli	EMBALLONURIDAE	natural roosting	Afrotropical	common	0
Saccopteryx bilineata	EMBALLONURIDAE	anthropogenic roosting	Neotropical	common	20
Scotomanes ornatus	VESPERTILIONIDAE	natural roosting	Indomalayan	common	0
Scotophilus dinganii	VESPERTILIONIDAE	anthropogenic roosting	Afrotropical	common	1
Scotophilus leucogaster	VESPERTILIONIDAE	anthropogenic roosting	Afrotropical	common	3
Scotophilus robustus	VESPERTILIONIDAE	anthropogenic roosting	Afrotropical	common	1
Scotophilus viridis	VESPERTILIONIDAE	natural roosting	Afrotropical	common	0
Sturnira ludovici	PHYLLOSTOMIDAE	anthropogenic roosting	Neotropical	common	2
Sturnira tildae	PHYLLOSTOMIDAE	natural roosting	Neotropical	common	0
Tadarida aegyptiaca	MOLOSSIDAE	anthropogenic roosting	Afrotropical, Indomalayan, Palearctic	common	2
Tadarida fulminans	MOLOSSIDAE	natural roosting	Afrotropical	common	0
Tadarida latouchei	MOLOSSIDAE	natural roosting	Indomalayan, Palearctic	common	1
Taphozous longimanus	EMBALLONURIDAE	anthropogenic roosting	Indomalayan	common	11
Taphozous mauritianus	EMBALLONURIDAE	anthropogenic roosting	Afrotropical	common	3
Taphozous nudiventris	EMBALLONURIDAE	anthropogenic roosting	Afrotropical, Palearctic	common	7
Tonatia bidens	PHYLLOSTOMIDAE	anthropogenic roosting	Neotropical	common	1
Triaenops rufus	HIPPOSIDERIDAE	anthropogenic roosting	Afrotropical, Indomalayan	common	0
Vampyrodes caraccioli	PHYLLOSTOMIDAE	natural roosting	Neotropical	common	1
Vampyrum spectrum	PHYLLOSTOMIDAE	anthropogenic roosting	Neotropical	common	3
